# Myosin inhibitor reverses hypertrophic cardiomyopathy in pediatric iPSC-cardiomyocytes to mirror variant correction

**DOI:** 10.1101/2023.04.14.536782

**Authors:** Caroline Kinnear, Abdelrahman Said, Guoliang Meng, Yimu Zhao, Erika Y Wang, Neha Parmar, Wei Wei, Filio Billia, Craig A Simmons, Milica Radisic, James Ellis, Seema Mital

## Abstract

Hypertrophic cardiomyopathy (HCM) is mainly caused by sarcomere gene variants in MYH7 and MYBPC3. Targeted drugs like myosin ATPase inhibitors have shown efficacy in adult HCM but have not been evaluated in children. We generated iPSC-cardiomyocytes (CMs) from four children with HCM harboring variants in *MYH7* (*V606M; R453C)* or *MYBPC3 (G148R; P955fs and TNNI3_A157P*), variant-corrected controls, and a healthy individual. All CMs showed hypertrophy and sarcomere disorganization. All 3 single variant CMs showed higher contractility, slower relaxation, higher calcium transients and higher ATPase activity. Only *MYH7* variant CMs showed stronger myosin-actinin binding. Targeted myosin ATPase inhibitor showed complete rescue of the phenotype in affected CMs and in cardiac Biowires to mirror isogenic controls. The response was stronger compared to verapamil or metoprolol, highlighting the need for clinical trials of myosin targeted therapy in pediatric HCM patients. The phenotype and response to drug therapy are influenced by the underlying genotype.
