## Supplemental tables for "Myosin inhibitor reverses hypertrophic cardiomyopathy in pediatric iPSC-cardiomyocytes to mirror variant correction"

### Sheet: Table S1
Table S1: Baseline phenotype data of patient and control iPSC-CMs and cardiac Biowires
Cell area (µm2)
Cell line	Control & Patient	Variant corrected	p value (patient vs. PGPC17)	p value (corrected vs. patient)	Fold change (patient vs. PGPC17)	Fold change (corrected vs. patient)
PGPC17	2022 ± 194
80	3479 ± 873	1636 ± 198	0.0477921	0.0234836	1.72045	0.470205
81	3588 ± 389	2193 ± 742	0.00336694	0.0448077	1.77419	0.611111
82	4014 ± 946	2024 ± 547	0.0233437	0.0344361	1.98467	0.50436
83	2780 ± 418	1661 ± 388	0.0464948	0.0274288	1.37448	0.597674
Sarcomere organization (%)
Cell line	Control & Patient	Variant corrected	p value (patient vs. PGPC17)	p value (corrected vs. patient)	Fold change (patient vs. PGPC17)	Fold change (corrected vs. patient)
PGPC17	85 ± 5
80	29 ± 17	79 ± 8	0.00528578	0.00971625	0.339844	2.74713
81	25 ± 10	67 ± 14	0.000811692	0.0156389	0.296875	2.65789
82	33 ± 14	80 ± 11	0.00349109	0.00994672	0.390625	2.41
83	30 ± 13	60 ± 12	0.00232249	0.0394858	0.347656	2.02247
Beat Amplitude (a.u.)
Cell line	Control & Patient	Variant corrected	p value (patient vs. PGPC17)	p value (corrected vs. patient)	Fold change (patient vs. PGPC17)	Fold change (corrected vs. patient)
PGPC17	0.17 ± 0.04
80	0.26 ± 0.01	0.18 ± 0.04	0.0143824	0.0287692	1.58478	0.672515
81	0.29 ± 0.04	0.18 ± 0.05	0.0170901	0.0364679	1.71818	0.62734
82	0.28 ± 0.03	0.20 ± 0.03	0.0168078	0.048147	1.67191	0.732651
83	0.24 ± 0.05	0.19 ± 0.06	0.116498	0.389494	1.42046	0.825849
Falling time (ms)
Cell line	Control & Patient	Variant corrected	p value (patient vs. PGPC17)	p value (corrected vs. patient)	Fold change (patient vs. PGPC17)	Fold change (corrected vs. patient)
PGPC17	1395 ± 257
80	2412 ± 372	1409 ± 370	0.0176658	0.0296306	1.72809	0.584187
81	2459 ± 350	1341 ± 390	0.0132362	0.0209247	1.76231	0.545319
82	2529 ± 138	1686 ± 348	0.00253715	0.0175216	1.81263	0.666406
83	2030 ± 386	1815 ± 442	0.0768002	0.558828	1.4549	0.893759
Beat rate (bpm)
Cell line	Control & Patient	Variant corrected	p value (patient vs. PGPC17)	p value (corrected vs. patient)	Fold change (patient vs. PGPC17)	Fold change (corrected vs. patient)
PGPC17	25.14 ± 4.54
80	21.94 ± 4.19	21.36 ± 5.37	0.421263	0.889473	0.872987	0.97348
81	23.28 ± 2.22	24.74 ± 4.56	0.559472	0.644961	0.926181	1.06255
82	24.05 ± 4.42	27.16 ± 4.68	0.781956	0.449729	0.956925	1.12926
83	24.79 ± 5.28	23.36 ± 5.57	0.935979	0.763152	0.986328	0.942341
Field potential amplitude (mV)
Cell line	Control & Patient	Variant corrected	p value (patient vs. PGPC17)	p value (corrected vs. patient)	Fold change (patient vs. PGPC17)	Fold change (corrected vs. patient)
PGPC17	1.24 ± 0.34
80	1.28 ± 0.1	1.15 ± 0.2	0.830661	0.350116	1.03762	0.893292
81	1.37 ± 0.34	1.05 ± 0.31	0.642631	0.284634	1.11144	0.763865
82	1.61 ± 0.33	1.22 ± 0.29	0.24445	0.202703	1.30183	0.75887
83	1.29 ± 0.16	1.30 ± 0.09	0.811118	0.953451	1.0446	1.00517
Field potential duration (ms)
Cell line	Control & Patient	Variant corrected	p value (patient vs. PGPC17)	p value (corrected vs. patient)	Fold change (patient vs. PGPC17)	Fold change (corrected vs. patient)
PGPC17	0.34 ± 0.04
80	0.34 ± 0.02	0.29 ± 0.04	0.926874	0.14343	0.992183	0.864429
81	0.36 ± 0.07	0.33 ± 0.04	0.767437	0.59615	1.04424	0.924701
82	0.35 ± 0.01	0.39 ± 0.06	0.772855	0.365369	1.02331	1.10585
83	0.39 ± 0.03	0.34 ± 0.04	0.227871	0.225085	1.13141	0.888275
Calcium transients (∆F/F0)
Cell line	Control & Patient	Variant corrected	p value (patient vs. PGPC17)	p value (corrected vs. patient)	Fold change (patient vs. PGPC17)	Fold change (corrected vs. patient)
PGPC17	0.27 ± 0.04
80	0.45 ± 0.07	0.32 ± 0.03	0.0184007	0.0410998	1.66577	0.703185
81	0.38 ± 0.04	0.26 ± 0.05	0.0358186	0.0431361	1.38773	0.69446
82	0.39 ± 0.05	0.26 ± 0.06	0.0415958	0.0419437	1.42627	0.660364
83	0.24 ± 0.04	0.26 ± 0.05	0.409981	0.7196	0.882125	1.05926
ATPase activity (Phosphate concentration, nmol)
Cell line	Patient (& PGPC17)	Variant corrected	p value (patient vs. PGPC17)	p value (corrected vs. patient)	p value (80 vs. 82)	p value (81 vs. 82)	Fold change (patient vs. PGPC17)	Fold change (corrected vs. patient)
PGPC17	3.10 ± 0.47
80	5.45 ± 0.55	3.72 ± 0.73	0.00496389	0.0318045	0.0451393		1.75924	0.683634
81	5.26 ± 0.43	3.9 ± 0.45	0.00416394	0.0192685		0.0492334	1.69802	0.741142
82	4.31 ± 0.4	3 ± 0.69	0.0296618	0.0472354			1.39317	0.695659
83	3.7 ± 0.68	3.54 ± 0.49	0.273513	0.758542			1.19495	0.957126
α-Actinin protein expression on pulldown by MYH7 antibody (Relative to GAPDH)
Cell line	Control & Patient	Variant corrected	p value (patient vs. PGPC17)	p value (corrected vs. patient)	Fold change (patient vs. PGPC17)	Fold change (corrected vs. patient)
PGPC17	71.08 ± 0.36
80	95.44 ± 2.88	74.31 ± 1.19	0.000676616	0.000302935	1.34272	0.778633
81	94.97 ± 2.5	68.85 ± 3.76	0.000588254	0.000558212	1.33614	0.725038
82	66.05 ± 7.15	68.60 ± 7.45	0.333093	0.691338	0.929357	1.03857
83	34.62 ± 3.97	64.93 ± 0.48	0.000263981	0.00019453	0.487057	1.87552
MYH7 protein expression on pulldown by α-actinin antibody (Relative to GAPDH)
Cell line	Control & Patient	Variant corrected	p value (patient vs. PGPC17)	p value (corrected vs. patient)	Fold change (patient vs. PGPC17)	Fold change (corrected vs. patient)
PGPC17	36.97 ± 3.77
80	52.42 ± 8.03	23.61 ± 9.89	0.0393078	0.0172797	1.41778	0.450356
81	51.81 ± 8.3	22.72 ± 8.66	0.0479223	0.0137075	1.40144	0.438553
82	43.43 ± 1.81	46.77 ± 3.22	0.0553824	0.193098	1.17465	1.0768
83	20 ± 5.17	42.25 ± 0.93	0.0100331	0.00183136	0.540805	2.11298
3D biowires
Tissue compaction (mm)
Tissue	80	80 corrected	p value (80 vs. corrected)	82	82 corrected	p value (82 corrected vs. 82)
Day0	1 ± 0	1 ± 0		1 ± 0	1 ± 0
Day1	0.61 ± 0.09	0.68 ± 0.06	0.276164	0.5 ± 0.04	0.57 ± 0.04	0.0196
Day2	0.48 ± 0.08	0.53 ± 0.04	0.364012	0.52 ± 0.12	0.45 ± 0.01	0.0806
Day3	0.42 ± 0.07	0.48 ± 0.05	0.23277	0.55 ± 0.14	0.45 ± 0.04	0.5264
Day4	0.36 ± 0.04	0.43 ± 0.05	0.0972871	0.46 ± 0.03	0.38 ± 0.05	0.2193
Day7	0.34 ± 0.05	0.4 ± 0.06	0.107114	0.46 ± 0.05	0.39 ± 0.22	0.3888
Nuclear area (µm2)
Tissue	Patient	Variant corrected	p value (corrected vs. patient)	Fold change (corrected vs. patient)
80	139.40 ± 14.36	108.93 ± 11.2	0.0463426	1.27518
82	181.62 ± 18.77	144.69 ± 18.36	0.0477325	1.25523
Fiber length (µm)
Tissue	Patient	Variant corrected	p value (corrected vs. patient)	Fold change (corrected vs. patient)
80	4.89 ± 0.76	5.6 ± 0.57	0.01784	0.872845
82	2.28 ± .12	2.96 ± 0.21	0.00155879	0.77224
Active force (µN)
Tissue	Patient	Variant corrected	p value (corrected vs. patient)	Fold change (corrected vs. patient)
80	4.56 ± 3.6	1.32 ± 0.71	0.0308	0.28952
82	99.59 ± 73.96	38.44 ± 22.11	0.0097	0.385992
Passive tension (µN)
Tissue	Patient	Variant corrected	p value (corrected vs. patient)	Fold change (corrected vs. patient)
80	11.45 ± 6.09	10.75 ± 5.25	0.8031	0.939
82	125.85 ± 59.12	64.81 ± 36.7	0.014839	0.515013
Excitation treshold (V/cm)
Tissue	Patient	Gene corrected	p value (corrected vs. patient)	Fold change (corrected vs. patient)
80	4.97 ± 1.47	5.26 ± 1.5	0.797391	1.05906
82	2.87 ± 0.67	3.42 ± 0.92	0.294707	1.19477
Maximum capture rate (Hz)
Tissue	Patient	Variant corrected	p value (corrected vs. patient)	Fold change (corrected vs. patient)
80	2.22 ± 0.42	2.17 ± 0.25	0.844472	0.977528
82	2.92 ± 0.14	2.66± 0.26	0.069264	0.912

### Sheet:  Table S2
Table S2: Drug treatment data of patient iPSC-CMs and cardiac Biowires
Beat amplitude (Normalized to pre-treatment)
	80	p value (after vs. before drug Rx)	Fold change (after vs. before drug Rx)	81	p value (after vs. before drug Rx)	Fold change (after vs. before drug Rx)	82	p value (after vs. before drug Rx)	Fold change (after vs. before drug Rx)	83	p value (after vs. before drug Rx)	Fold change (after vs. before drug Rx)
Baseline	1 ± 0			1 ± 0			1 ± 0			1 ± 0
MYK 75nM	0.86 ± 0.04	0.00612222	0.859542	0.78 ± 0.1	0.0267813	0.784749	0.91 ± 0.11	0.230839	0.910146	0.85 ± 0.02	0.000328728	0.849065
MYK 150nM	0.78 ± 0.06	0.00432676	0.782326	0.77 ± 0.06	0.00415803	0.774946	0.76 ± 0.12	0.0252596	0.761118	0.72 ± 0.06	0.0019639	0.724807
MYK 300nM	0.64 ± 0.08	0.00157391	0.65 *	0.65 ± 0.04	0.000107713	0.65 *	0.6 ± 0.16	0.0128271	0.60 *	0.69 ± 0.18	0.0451363	0.691191
Verapamil	0.8 ±0.03	0.0007058	0.799946	0.82 ± 0.03	0.000738938	0.819605	0.93 ± 0.04	0.0435192	0.929341	0.87 ± 0.06	0.0150595	0.868099
Metoprolol	0.9 ± 0.1	0.167293	0.901818	0.96 ± 0.07	0.450679	0.962771	0.96 ± 0.02	0.0559958	0.962029	0.89 ± 0.09	0.118348	0.894866
* p<0.05 MYK 300nM vs Verapamil
Falling time (Normalized to pre-treatment)
	80	p value (after vs. before drug Rx)	Fold change (after vs. before drug Rx)	81	p value (after vs. before drug Rx)	Fold change (after vs. before drug Rx)	82	p value (after vs. before drug Rx)	Fold change (after vs. before drug Rx)	83	p value (after vs. before drug Rx)	Fold change (after vs. before drug Rx)
Baseline	1 ± 0			1 ± 0			1 ± 0			1 ± 0
MYK 75nM	0.98 ± 0.08	0.674124	0.979068	0.93 ± 0.02	0.00516551	0.924115	0.94 ± 0.06	0.184516	0.93868	0.91 ± 0.11	0.268283	0.912914
MYK 150nM	0.89 ± 0.12	0.209267	0.896125	0.82 ± 0.06	0.00731171	0.8139	0.81 ± 0.07	0.00862641	0.807532	0.89 ± 0.07	0.0510127	0.889544
MYK 300nM	0.75 ± 0.05	0.00130977	0.751337	0.77 ± 0.06	0.00341172	0.771798	0.71 ± 0.17	0.0437189	0.709621	0.84 ± 0.07	0.0234839	0.842382
Verapamil	0.81 ± 0.14	0.0793732	0.810812	0.80 ± 0.04	0.00105111	0.798984	0.84 ± 0.08	0.0271465	0.837881	0.89 ± 0.02	0.00255383	0.895639
Metoprolol	0.93 ± 0.15	0.495029	0.933383	0.97 ± 0.07	0.534635	0.969687	0.86 ± 0.11	0.0914451	0.86152	0.98 ± 0.05	0.673594	0.985995
Calcium transients (Normalized to pre-treatment)
	80	p value (after vs. before drug Rx)	Fold change (after vs. before drug Rx)	81	p value (after vs. before drug Rx)	Fold change (after vs. before drug Rx)	82	p value (after vs. before drug Rx)	Fold change (after vs. before drug Rx)	83	p value (after vs. before drug Rx)	Fold change (after vs. before drug Rx)
Baseline	1 ± 0			1 ± 0			1 ± 0			1 ± 0
MYK 75nM	0.87 ± 0.13	0.182795	0.875666	0.77 ± 0.12	0.0351456	0.77168	0.87 ± 0.13	0.174784	0.87339	0.82 ± 0.11	0.0574037	0.823013
MYK 150nM	0.79 ± 0.17	0.106458	0.796715	0.68 ± 0.13	0.0147542	0.684973	0.79 ± 0.09	0.0192873	0.792193	0.8 ± 0.16	0.108833	0.80733
MYK 300nM	0.63 ± 0.08	0.0017828	0.631661	0.66 ± 0.15	0.0188921	0.661005	0.70 ± 0.12	0.0132181	0.706981	0.79 ± 0.09	0.021571	0.796083
Verapamil	0.58 ± 0.19	0.0220734	0.587228	0.50 ± 0.1	0.00121139	0.505862	0.56 ± 0.07	0.000379846	0.565186	0.81 ± 0.05	0.00430518	0.809094
Metoprolol	0.89 ± 0.13	0.264401	0.897416	0.65 ± 0.2	0.0465147	0.658861	0.79 ± 0.15	0.0823729	0.793867	0.8 ± 0.13	0.0707086	0.808822
ATPase activity (Phosphate conccentration, nmol)
	80	p value (after vs. before drug Rx)	Fold change (after vs. before drug Rx)	81	p value (after vs. before drug Rx)	Fold change (after vs. before drug Rx)	82	p value (after vs. before drug Rx)	Fold change (after vs. before drug Rx)	83	p value (after vs. before drug Rx)	Fold change (after vs. before drug Rx)
Baseline	5.33± 0.61			5.14 ± 0.62			4.31 ± 0.4			3.69 ± 0.67
MYK 300nM	3.5 ± 0.86	0.0398604	0.656334	3.33 ± 0.79	0.0358669	0.647867	3.08 ± 0.55	0.0352902	0.714528	3.2 ± 0.3	0.309532	0.865577
Verapamil	4.57 ± 1.11	0.355328	0.856661	4.65 ± 0.46	0.337269	0.904661	3.88 ± 0.11	0.146795	0.900111	3.45 ± 0.28	0.591111	0.933038
Metoprolol	4.1 ± 0.56	0.0613172	0.769454	3.98 ± 0.49	0.0645069	0.773811	3.88 ± 0.39	0.254051	0.900665	3.53 ± 0.32	0.718589	0.954613
Beat rate (bpm)
	80	p value (after vs. before drug Rx)	Fold change (after vs. before drug Rx)	81	p value (after vs. before drug Rx)	Fold change (after vs. before drug Rx)	82	p value (after vs. before drug Rx)	Fold change (after vs. before drug Rx)	83	p value (after vs. before drug Rx)	Fold change (after vs. before drug Rx)
Baseline	22.99 ± 2.38			24.41 ± 4.75			25.79 ± 2.11			27.87 ± 8.05
MYK 75nM	21.97 ± 4.66	0.752617	0.955582	26.59 ± 6.58	0.666836	1.08904	23.85 ± 2.85	0.397108	0.924735	28.72 ± 7.88	0.902562	1.03044
MYK 150nM	25.66 ± 5.79	0.502715	1.11573	27.68 ± 4.01	0.414546	1.13379	25.5 ± 5.79	0.938103	0.988592	29.6 ± 7.39	0.798252	1.06189
MYK 300nM	26.73 ± 8.21	0.491506	1.16241	30.13 ± 5.13	0.229613	1.2342	23.56 ± 5.43	0.543462	0.913483	28.83 ± 7.49	0.88765	1.0343
Verapamil	28.97 ± 5.66	0.167496	1.25983	28.59 ± 4.49	0.330787	1.17099	25.92 ± 5.62	0.97208	1.00501	31.29 ± 5.83	0.583522	1.12274
Metoprolol	23.58 ± 6.71	0.894246	1.02534	25.76 ± 6.43	0.785515	1.05504	26.25 ± 4.14	0.874971	1.01747	30.06 ± 5.03	0.710567	1.07843
Field potential amplitude (Normalized to pre-treatment)
	80	p value (after vs. before drug Rx)	Fold change (after vs. before drug Rx)	81	p value (after vs. before drug Rx)	Fold change (after vs. before drug Rx)	82	p value (after vs. before drug Rx)	Fold change (after vs. before drug Rx)	83	p value (after vs. before drug Rx)	Fold change (after vs. before drug Rx)
Baseline	1 ± 0			1 ± 0			1 ± 0			1 ± 0
MYK 75nM	0.97 ± 0.14	0.795717	0.977248	0.87 ± 0.04	0.00925478	0.872052	0.98 ± 0.08	0.844561	0.989697	1.03 ± 0.05	0.290406	1.03897
MYK 150nM	0.99 ± 0.12	0.962731	0.99655	0.91 ± 0.08	0.133227	0.913325	0.99 ± 0.07	0.90563	0.994583	0.99 ± 0.03	0.853943	0.99587
MYK 300nM	0.78 ± 0.31	0.293767	0.781596	0.77 ± 0.14	0.0491539	0.772427	0.96 ± 0.08	0.490085	0.962043	0.95 ± 0.05	0.172199	0.95087
Verapamil	0.98 ± 0.1	0.831652	0.986563	0.92 ± 0.14	0.423134	0.925279	0.86 ± 0.22	0.348418	0.862163	0.93 ± 0.05	0.0728176	0.930507
Metoprolol	1.02 ± 0.07	0.627123	1.02318	0.99 ± 0.18	0.935567	0.990956	1.02 ± 0.03	0.306275	1.02473	1 ± 0.04	0.859327	1.00426
Field potential duration (Normalized to pre-treatment)
	80	p value (after vs. before drug Rx)	Fold change (after vs. before drug Rx)	81	p value (after vs. before drug Rx)	Fold change (after vs. before drug Rx)	82	p value (after vs. before drug Rx)	Fold change (after vs. before drug Rx)	83	p value (after vs. before drug Rx)	Fold change (after vs. before drug Rx)
Baseline	1 ± 0			1 ± 0			1 ± 0			1 ± 0
MYK 75nM	0.96± 0.13	0.684604	0.967064	1.03 ± 0.04	0.196216	1.03646	1.14 ± 0.07	0.030549	1.14226	1 ± 0.05	0.751177	1.0096
MYK 150nM	1 ± 0.18	0.984582	1.00211	1.04 ± 0.08	0.39014	1.04621	1.09 ± 0.19	0.45444	1.09315	1.03 ± 0.02	0.081183	1.0387
MYK 300nM	1.02 ± 0.08	0.659247	1.02425	1.02 ± 0.07	0.578982	1.02585	1.13 ± 0.14	0.178199	1.13564	1.05 ± 0.04	0.0611316	1.0587
Verapamil	1.2 ± 0.22	0.192821	1.20623	0.96 ± 0.26	0.816385	0.96157	1.15 ± 0.1	0.0643975	1.15498	1.12 ± 0.12	0.15164	1.12023
Metoprolol	1.03 ± 0.08	0.467616	1.03786	0.97 ± 0.04	0.437689	0.977489	1 ± 0.05	0.876093	1.00533	1.03 ± 0.02	0.0328475	1.0383
Beat Amplitude actual values (a.u.)
Cell line	Control & Patient	Variant corrected	MYK-461 300nM Treatment	p value (patient vs. PGPC17)	p value (corrected vs. patient)	p value (Drug Rx vs. DMSO)	p value (Drug Rx vs. PGPC17)	p value (Drug Rx vs. corrected)
PGPC17	0.17 ± 0.04
80	0.26 ± 0.01	0.18 ± 0.04	0.17 ± 0.03	0.0143824	0.0287692	0.00891777	0.958069	0.774544
81	0.29 ± 0.04	0.18 ± 0.04	0.17 ± 0.04	0.0170901	0.0364679	0.0208358	0.995264	0.745254
82	0.28 ± 0.03	0.20 ± 0.03	0.20 ± 0.03	0.0168078	0.048147	0.0412194	0.323519	0.883235
83	0.24 ± 0.05	0.19 ± 0.06	0.15 ± 0.02	0.116498	0.389494	0.0380569	0.499861	0.244405
Falling time actual values (ms)
Cell line	Control & Patient	Variant corrected	MYK-461 300nM Treatment	p value (patient vs. PGPC17)	p value (corrected vs. patient)	p value (Drug Rx vs. DMSO)	p value (Drug Rx vs. PGPC17)	p value (Drug Rx vs. corrected)
PGPC17	1395 ± 257
80	2412 ± 372	1409 ± 370	1422 ± 323	0.0176658	0.0296306	0.0254452	0.916795	0.965042
81	2459 ± 350	1341 ± 390	1687 ± 326	0.0132362	0.0209247	0.0490014	0.291027	0.30415
82	2529 ± 138	1686 ± 348	1581 ± 117	0.00253715	0.0175216	0.00081907	0.318379	0.647501
83	2030 ± 386	1815 ± 442	1505 ± 340	0.0768002	0.558828	0.151389	0.680635	0.389575
Calcium transients actual values (∆F/F0)
Cell line	Control & Patient	Variant corrected	MYK-461 300nM Treatment	p value (patient vs. PGPC17)	p value (corrected vs. patient)	p value (Drug Rx vs. DMSO)	p value (Drug Rx vs. PGPC17)	p value (Drug Rx vs. corrected)
PGPC17	0.27 ± 0.04
80	0.45 ± 0.07	0.32 ± 0.03	0.29 ± 0.03	0.0184007	0.0410998	0.0198134	0.643534	0.296231
81	0.38 ± 0.04	0.26 ± 0.05	0.24 ± 0.05	0.0358186	0.0431361	0.0199487	0.470359	0.675894
82	0.39 ± 0.05	0.26 ± 0.06	0.27 ± 0.02	0.0415958	0.0419437	0.0231846	0.890887	0.746648
83	0.24 ± 0.04	0.26 ± 0.05	0.19 ± 0.03	0.409981	0.7196	0.188243	0.0503385	0.117893
ATPase activity (Phosphate concentration, nmol)
Cell line	Control & Patient	Variant corrected	MYK-461 300nM Treatment	p value (patient vs. PGPC17)	p value (corrected vs. patient)	p value (Drug Rx vs. DMSO)	p value (Drug Rx vs. PGPC17)	p value (Drug Rx vs. corrected)
PGPC17	3.10 ± 0.47
80	5.45 ± 0.55	3.72 ± 0.73	3.67 ± 0.6	0.00496389	0.0318045	0.0194355	0.263906	0.922426
81	5.26 ± 0.43	3.9 ± 0.45	3.47 ± 0.61	0.00416394	0.0192685	0.0142814	0.453377	0.382464
82	4.31 ± 0.4	3 ± 0.69	3.08 ± 0.55	0.0296618	0.0472354	0.0352903	0.974834	0.880613
83	3.7 ± 0.68	3.54 ± 0.49	3.2 ± 0.3	0.273513	0.758542	0.309544	0.757623	0.363109
3D Biowires
Active force (Normalized to pre-treatment)
	80	p value (after vs. before drug Rx)	Fold change (after vs. before drug Rx)	82	p value (after vs. before drug Rx)	Fold change (after vs. before drug Rx)
Baseline	1 ± 0			1 ± 0
MYK 600nM	0.54 ± 0.17	0.0018894	0.539354	0.36 ± 0.33	0.000779572	0.358809
Excitation treshold (V/cm)
	80	p value (after vs. before drug Rx)	Fold change (after vs. before drug Rx)	82	p value (after vs. before drug Rx)	Fold change (after vs. before drug Rx)
Baseline	4.97 ± 1.47			2.87 ± 0.67
MYK 600nM	4.73 ± 1.09	0.836691	0.95302	2.67 ± 0.54	0.579901	0.930233
Maximum capture rate (Hz)
	80	p value (after vs. before drug Rx)	Fold change (after vs. before drug Rx)	82	p value (after vs. before drug Rx)	Fold change (after vs. before drug Rx)
Baseline	2.22 ± 0.42			2.92 ± 0.14
MYK 600nM	2.07 ± 0.41	0.627766	0.932584	2.65 ± 0.3	0.0802766	0.908571
